# Modulating the epigenetic state promotes the reprogramming of transformed cells to pluripotency in a line-specific manner

**DOI:** 10.1101/2022.12.01.518778

**Authors:** Xiuling Fu, Qiang Zhuang, Isaac A. Babarinde, Liyang Shi, Gang Ma, Haoqing Hu, Yuhao Li, Jiao Chen, Zhen Xiao, Boping Deng, Li Sun, Ralf Jauch, Andrew P. Hutchins

## Abstract

Somatic cell reprogramming and oncogenic transformation share surprisingly similar features, yet transformed cells are highly resistant to reprogramming. There must be barriers that block transformed cells from reprogramming, but the nature of those barriers is unclear. In this study, we generated a systematic panel of transformed mouse embryonic fibroblasts (MEFs) using a variety of oncogenic transgenes, and discovered transformed cell lines that remain compatible with reprogramming when transfected with *Oct4*/*Sox2*/*Klf4*/*Myc*. By comparing the reprogramming-capable and incapable transformed lines we identified multiple stages of failure in the reprogramming process. Some transformed lines failed very early, whilst other lines seemed to progress through a normal-looking reprogramming process. Finally, we show that MEK inhibition overcomes one critical reprogramming barrier by indirectly suppressing a hyperactive epigenetic state in some of the transformed cells. This study reveals that the barriers underlying resistance to reprogramming vary between the different transformation methods.

**Key findings:**

- Somatic cell reprogramming of transformed cells is context-specific
- Inhibition of MEK converts some cell lines to reprogramming-capable
- Transformed cell lines are characterized by a hyperactive chromatin state
- MEK inhibition indirectly affects chromatin to enable reprogramming
