## Supplementary Table 2 for "Modulating the epigenetic state promotes the reprogramming of transformed cells to pluripotency in a line-specific manner"

### Sheet: Oligonucleotides
QPCR Primer
Name	Forward, Reverse	Seqence 5'-3'
mβ-actin	Forward	TGCTAGGAGCCAGAGCAGTA
mβ-actin	Reverse	AGTGTGACGTTGACATCCGT
mSox2	Forward	AGGGCTGGGAGAAAGAAGAG
mSox2	Reverse	CCGCGATTGTTGTGATTAGT
mNanog	Forward	CTCAAGTCCTGAGGCTGACA
mNanog	Reverse	TGAAACCTGTCCTTGAGTGC
mOct4	Forward	TAGGTGAGCCGTCTTTCCAC
mOct4	Reverse	GCTTAGCCAGGTTCGAGGAT
mKlf4	Forward	GTGCCCCGACTAACCGTTG
mKlf4	Reverse	GTCGTTGAACTCCTCGGTCT
Endo-mOct4-F	Forward	TAGGTGAGCCGTCTTTCCAC
Endo-mOct4-R	Reverse	GCTTAGCCAGGTTCGAGGAT
mEsrrb-F	Forward	GCACCTGGGCTCTAGTTGC
mEsrrb-R	Reverse	TACAGTCCTCGTAGCTCTTGC
mGapdh-F	Forward	AACTTTGGCATTGTGGAAGGGCTCA
mGapdh-R	Reverse	TTGGCAGCACCAGTGGATGCAGGGA
mBcl2_F	Forward	CTTGTGGAACTCTTCTCTAGCC
mBcl2_R	Reverse	CTGTGTACATGCTCAACACTGA
mHdac7_F	Forward	AAACTGGATAACGGGAAGCTTA
mHdac7_R	Reverse	GTTCCAGATGGTGTCAGTATCG
mMef2d_F	Forward	CACATCAGCATCAAGTCAGAAC
mMef2d_R	Reverse	TTAATGTCCAAGTATCCAGCCG
hRas_F	Forward	GCATCCCCTACATTGAAACATC
hRas_R	Reverse	CAATTTATGCTGCCGAATCTCA
mMyc_F	Forward	AAATCCTGTACCTCGTCCGATT
mMyc_R	Reverse	CCACAGACACCACATCAATTTC
E1a_F	Forward	CCGAAGATCCCAACGAGGAG
E1a_R	Reverse	TTGGCATAGAAACCGGACCC
SV40T_F	Forward	AAGGAGTGCCTGGGGGAATA
SV40T_R	Reverse	CCACCACTGCTCCCATTCAT

### Sheet: Transgene sequences
Name	Sequence
SV40T(NC_001669.1)	ATGGATAAAGTTTTAAACAGAGAGGAATCTTTGCAGCTAATGGACCTTCTAGGTCTTGAAAGGAGTGCCTGGGGGAATATTCCTCTGATGAGAAAGGCATATTTAAAAAAATGCAAGGAGTTTCATCCTGATAAAGGAGGAGATGAAGAAAAAATGAAGAAAATGAATACTCTGTACAAGAAAATGGAAGATGGAGTAAAATATGCTCATCAACCTGACTTTGGAGGCTTCTGGGATGCAACTGAGGTATTTGCTTCTTCCTTAAATCCTGGTGTTGATGCAATGTACTGCAAACAATGGCCTGAGTGTGCAAAGAAAATGTCTGCTAACTGCATATGCTTGCTGTGCTTACTGAGGATGAAGCATGAAAATAGAAAATTATACAGGAAAGATCCACTT…
E1A(adenovirus) 5 E1A 13S mRNA encoding the 289R E1A protein	ATGAGACATATTATCTGCCACGGAGGTGTTATTACCGAAGAAATGGCCGCCAGTCTTTTGGACCAGCTGATCGAAGAGGTACTGGCTGATAATCTTCCACCTCCTAGCCATTTTGAACCACCTACCCTTCACGAACTGTATGATTTAGACGTGACGGCCCCCGAAGATCCCAACGAGGAGGCGGTTTCGCAGATTTTTCCCGACTCTGTAATGTTGGCGGTGCAGGAAGGGATTGACTTACTCACTTTTCCGCCGGCGCCCGGTTCTCCGGAGCCGCCTCACCTTTCCCGGCAGCCCGAGCAGCCGGAGCAGAGAGCCTTGGGTCCGGTTTCTATGCCAAACCTTGTACCGGAGGTGATCGATCTTACCTGCCACGAGGCTGGCTTTCCACCCAGTGAC…
HsHRASG12V(from_insert)	atgacggaatataagctggtggtggtgggcgccgtcggtgtgggcaagagtgcgctgaccatccagctgatccagaaccattttgtggacgaatacgaccccactatagaggattcctaccggaagcaggtggtcattgatggggagacgtgcctgttggacatcctggataccgccggccaggaggagtacagcgccatgcgggaccagtacatgcgcaccggggagggcttcctgtgtgtgtttgccatcaacaacaccaagtcttttgaggacatccaccagtacagggagcagatcaaacgggtgaaggactcggatgacgtgcccatggtgctggtggggaacaagtgtgacctggctgcacgcactgtggaatctcggcaggctcaggacctc…
MmBcl2(from_insert)	atggcgcaagccgggagaacagggtatgataaccgggagatcgtgatgaagtacatacattataagctgtcacagaggggctacgagtgggatgctggagatgcggacgcggcgcccctgggggctgcccccacccctggcatcttctccttccagcctgagagcaacccaatgcccgctgtgcaccgggacatggctgccaggacgtctcctctcaggcccctcgttgccaccgctgggcctgcgctcagccctgtgccacctgtggtccatctgaccctccgccgggctggggatgacttctctcgtcgctaccgtcgtgacttcgcagagatgtccagtcagctgcacctgacgcccttcaccgcgaggggacgctttgccacggtggtggaggaa…
MmHdac7(ENSMUST00000088402)	TTCCGCGGCCGCGCGCGGGTCCGGCCGCGTCCCGCGTTCCGGGTTCGGCGCTGCCTCCCGGGCGGTGAGCCGCGCCCCGCCGCGATCGGTGTCTGCCGCCAGGCTGTGTGCTGCTGAGCGAAGCCCGGGTGGTGTGTCCCAGGGCCGCCAGCGCCGGCCCCCTCCCTCCCCTCCCCCTTGGCCCGCTCTCAGACTCAGATAAAGCATTTCCTTCCATTGTCATCCTACCCGGCCGGCCAGGCTGCCAGGGCCCTCCCCCTCCCGGCCCCCTCCCTTCCTCTCGCCGTCTCACAGTCGCTCTGCAGCCTCCGGCGACCGGGGGGATGTGAGGCCGGCGCCCCGGCCCCCCGCCCGCCATGAGCCCCCGGCTCTGAGGGCCCCGGCCCCTGGATGCACAGC…
MmMef2d(NM_133665.4)	TGCGCGGTGCCTACGTCGGCCTCGAGTCTGGGGCTGGAGGAGTTGCCTTTGGAGCCCGAAAGGAGGAAGGAAGCAAAATATCAACAACCGTCGAGGCGGCTTGGGCGCTCGGCTGCGTGCCTGCCGCCCGCCGCCGCCGCCCCCGCGCGCACCAGGGGGTCCCGGCCCTGTGGCGCCGCCCAGGCCGCGTGGACGCGGCGCCTTCGCTGTTTCCCGTCGGAGCTGCGGCTTCGCGTAACCGAGGATTCGGCGGACCGGGCCGAGGCTCCGGGCGCCGTGACACCCCGTCCCCCCCACGGGCTGGAGGCTGTGCATAGGTGTTCTGCAGACCATGAACTGATCACTAGTCCCCAGACATTCATGAGCACAGTGTGAGGCTCCTGATCACCACCCAGCAGC…
MmMyc(NM_010849.4)	CCCGCCCACCCGCCCTTTATATTCCGGGGGTCTGCGCGGCCGAGGACCCCTGGGCTGCGCTGCTCTCAGCTGCCGGGTCCGACTCGCCTCACTCAGCTCCCCTCCTGCCTCCTGAAGGGCAGGGCTTCGCCGACGCTTGGCGGGAAAAAGAAGGGAGGGGAGGGATCCTGAGTCGCAGTATAAAAGAAGCTTTTCGGGCGTTTTTTTCTGACTCGCTGTAGTAATTCCAGCGAGAGACAGAGGGAGTGAGCGGACGGTTGGAAGAGCCGTGTGTGCAGAGCCGCGCTCCGGGGCGACCTAAGAAGGCAGCTCTGGAGTGAGAGGGGCTTTGCCTCCGAGCCTGCCGCCCACTCTCCCCAACCCTGCGACTGACCCAACATCAGCGGCCGCAACCCTCGC…
HsMYC(ENST00000259523)	GGAGTTTATTCATAACGCGCTCTCCAAGTATACGTGGCAATGCGTTGCTGGGTTATTTTAATCATTCTAGGCATCGTTTTCCTCCTTATGCCTCTATCATTCCTCCCTATCTACACTAACATCCCACGCTCTGAACGCGCGCCCATTAATACCCTTCTTTCCTCCACTCTCCCTGGGACTCTTGATCAAAGCGCGGCCCTTTCCCCAGCCTTAGCGAGGCGCCCTGCAGCCTGGTACGCGCGTGGCGTGGCGGTGGGCGCGCAGTGCGTTCTCGGTGTGGAGGGCAGCTGTTCCGCCTGCGATGATTTATACTCACAGGACAAGGATGCGGTTTGTCAAACAGTACTGCTACGGAGGAGCAGCAGAGAAAGGGAGAGGGTTTGAGAGGGAGCAAAAGAA…
eGFP	ATGGTGAGCAAGGGCGAGGAGCTGTTCACCGGGGTGGTGCCCATCCTGGTCGAGCTGGACGGCGACGTAAACGGCCACAAGTTCAGCGTGTCCGGCGAGGGCGAGGGCGATGCCACCTACGGCAAGCTGACCCTGAAGTTCATCTGCACCACCGGCAAGCTGCCCGTGCCCTGGCCCACCCTCGTGACCACCCTGACCTACGGCGTGCAGTGCTTCAGCCGCTACCCCGACCACATGAAGCAGCACGACTTCTTCAAGTCCGCCATGCCCGAAGGCTACGTCCAGGAGCGCACCATCTTCTTCAAGGACGACGGCAACTACAAGACCCGCGCCGAGGTGAAGTTCGAGGGCGACACCCTGGTGAACCGCATCGAGCTGAAGGGCATCGACTTCAAGGAG…
p53DD(pBABE)	ATGACTGCCATGGAGGAGTCACAGTCGGATATCAGCCTCGAGAGAGCGCTGCCCACCTGCACAAGCGCCTCTCCCCCGCAAAAGAAAAAACCACTTGATGGAGAGTATTTCACCCTCAAGATCCGCGGGCGTAAACGCTTCGAGATGTTCCGGGAGCTGAATGAGGCCTTAGAGTTAAAGGATGCCCATGCTACAGAGGAGTCTGGAGACAGCAGGGCTCACTCCAGCTACCTGAAGACCAAGAAGGGCCAGTCTACTTCCCGCCATAAAAAAACAATGGTCAAGAAAGTGGGGCCTGACTCAGACTGACTGCCTCTGCATCCCGCCCCCCCCCCCCCCCCTGCAGCAATGGCAACAACGTTGCGCAAACTATTAACTGGCGAACTACTTACTCTAGCT…

### Sheet: qPCR Data
		Sox2	Klf4	Nanog	Esrrb	endo-Pou5f1	Pecam1
	E14_ESC	1	1	1	1	1	1
	Sv40t_drug_ipsc	0.344246	0.477902	0.48244	0.485806	0.393351	0.451956
	E1a+Hras_drug_ipsc	0.578739	1.02943	0.577482	0.938879	0.427514	0.814338
	Hdac7+Mef2d_drug_ipsc	0.87711	0.941326	0.93444	1.72699	0.594977	1.45242
	Hdac7+Mef2d_ipsc	0.855993	0.841946	0.918104	1.60774	0.614036	1.33255
	Bcl2+Myc_ipsc	0.358388	1.23767	0.836973	0.484659	0.425157	0.850272
	P5edd+Myc_ipsc	0.815113	2.18853	0.186419	2.4435	1.18309
	E14_ESC_de1	0.436709	0.595608	1.10113	0.413249	0.787171	0.679288
	Sv40t_drug_ipsc_de1	0.0066979	0.426032	0.00927672	0.000353728	0.00748685	0.0148259
	E1a+Hras_drug_ipsc_de	0.031451	0.905768	0.00305201	0.00436781	0.00208553	0.0097432
	Hdac7+Mef2d_drug_ipsc_de1	0.439941	0.265987	1.10235	0.271083	0.5995	0.658438
	Hdac7+Mef2d_ipsc_de1	0.0674317	0.0396661	0.229717	0.0539802	0.17238	0.123203
	Bcl2+Myc_ipsc_de1	0.0889206	0.386428	0.450001	0.0384951	0.303536	0.0821013
	P5edd+Myc_ipsc_de1	0.0889206	0.386428	0.450001	0.0384951	0.303536	0.0821013
	Hdac7+Myc_ipsc				0.167268	0.0697817	0.205409
	Bcl2+Myc_ipsc				1.45801	1.08437	1.05784
